# The Actin Bundling Protein Fascin Promotes Lung Cancer Growth and Metastasis by Enhancing Glycolysis and PFKFB3 Expression

**DOI:** 10.1101/2021.04.02.437070

**Authors:** Shengchen Lin, Yunzhan Li, Dezhen Wang, Chongbiao Huang, David Marino, Oana Bollt, Chaodong Wu, Matthew Taylor, Wei Li, Gina M. DeNicola, Jihui Hao, Pankaj K. Singh, Shengyu Yang

## Abstract

Fascin is a pro-metastasis actin bundling protein upregulated in essentially all the metastatic carcinoma. It is believed that fascin promotes cancer cell migration and invasion by facilitating membrane protrusions such as filopodia and invadopodia. Aerobic glycolysis is a key feature of cancer metabolism that provides critical intermediate metabolites for tumor growth and cell proliferation. Here we report that fascin increase glycolysis in lung cancer to promote tumor growth and metastasis. Fascin promotes glycolytic flux by increasing the expression and activities of phosphofructose kinase 1 and 2 (PFK1 and 2). The glycolytic function of fascin depends on activation of YAP1 through its canonical actin bundling activity. Fascin promotes the binding of YAP1 to a TEAD1/4 binding motif located 30 bp upstream of the PFKFB3 transcription start site to activate its transcription. Our interrogation of the TCGA database suggest that the fascin-YAP1-PFKFB3 circuit is likely conserved across different types of cancer. We further showed that the glycolytic function of fascin is essential for promotion of lung cancer growth and metastasis. Importantly, pharmacological inhibitors of fascin could be used to suppress the YAP1-PFKFB3 signaling and inhibit glycolysis in cancer cell lines, organoid cultures and xenograft metastasis models. Taken together, our data reveal an important glycolytic role of fascin in lung cancer metabolism, and suggest that pharmacological inhibitors of fascin could be used to reprogram cancer metabolism in lung cancer and potentially other cancer with fascin upregulation.
