## supplementary table S1 for "The Actin Bundling Protein Fascin Promotes Lung Cancer Growth and Metastasis by Enhancing Glycolysis and PFKFB3 Expression"

### Sheet: Sheet1
Table S1, The correllation between the mRNA levels of FSCN1 and PFKFB3, PFKP, CTGF and CYR61 in the TCGA database across differetn types of cancer
		R value	P value	R value	P value	R value	P value	R value	P value
	FSCN1	PFKP		PFKFB3		CTGF		CYR61
READ	Rectum adenocarcinoma	0.32	0.0017	0.65	1.5e-12	0.58	1.2e-09	0.6	3.1e-10
KICH	Kidney Chromophobe	0.15	0.24	0.44	0.00023	0.56	7.8e-07	0.57	5.9e-07
LIHC	Liver hepatocellular carcinoma	0.67	1.5e-48	0.62	2.5e-40	0.54	2.4e-29	0.49	1e-23
PCPG	Pheochromocytoma and Paraganglioma	0.24	0.0013	0.51	3e-13	0.52	3.8e-14	0.47	1.8e-11
THYM	Thymoma	0.37	3.7-05	0.39	1.4e-05	0.51	3.7e-09	0.52	2.2e-09
KIRC	Kidney renal clear cell carcinoma	0.18	3.7e-05	0.26	1.4e-09	0.5	9.9e-34	0.34	3.3e-15
TGCT	Testicular Germ Cell Tumors	0.57	3.2e-13	0.53	2e-11	0.49	2.7e-09	0.55	3.9e-12
COAD	Colon adenocarcinoma	0.48	1.5e-17	0.55	3.23e-23	0.49	4.7e-18	0.46	1.8e-15
PRAD	Prostate adenocarcinoma	0.32	2.1e-13	0.45	1.1e-25	0.47	1.9e-28	0.35	2e-15
BRCA	Breast invasive carcinoma	0.39	1.6e-40	0.055	0.071	0.41	7.2e-45	0.39	1.4e-40
OV	Ovarian serous cystadenocarcinoma	0.17	0.00044	0.24	4.8e-07	0.35	8.7e-14	0.33	5.2e-12
THCA	Thyroid carcinoma	-0.038	0.4	0.13	0.0023	0.34	1.6e-15	0.42	6.9e-23
KIRP	Kidney renal papillary cell carcinoma	0.28	1.6e-06	0.25	1.4e-05	0.32	3.6e-08	0.18	0.0028
LUAD	Lung adenocarcinoma	0.35	2.5e-14	0.24	5.6e-08	0.28	6.9e-10	0.33	1.7-13
STAD	Stomach adenocarcinoma	0.1	0.037	0.3	5e-10	0.28	1.5e-08	0.35	3.5e-13
DLBC	Lymphoid Neoplasm Diffuse Large B-cell Lymphoma	0.065	0.66	0.2	0.19	0.27	0.065	0.3	0.039
SKCM	Skin Cutaneous Melanoma	-0.14	0.0022	0.14	0.029	0.27	3.1e-09	0.19	4e-05
UVM	Uveal Melanoma	0.28	0.013	0.28	0.011	0.24	0.03	0.12	0.3
UCEC	Uterine Corpus Endometrial Carcinoma	0.0068	0.93	0.14	0.07	0.24	0.0011	0.27	0
SARC	Sarcoma	-0.47	1.2e-15	0.2	0.0011	0.22	0.00034	0.057	0.36
PAAD	Pancreatic adenocarcinoma	0.46	1.1e-10	0.16	0.027	0.18	0.014	0.29	8.6e-05
MESO	Mesothelioma	0.33	0.002	0.16	0.13	0.14	0.18	0.086	0.43
ACC	Adrenocortical carcinoma	0.41	0.00023	0.46	2.8e-05	0.13	0.26	0.27	0.016
GBM	Glioblastoma multiforme	0.35	4.3e-06	0.16	0.039	0.12	0.12	0.15	0.062
BLCA	Bladder Urothelial Carcinoma	0.42	2.1e-18	0.3	7.2e-10	0.083	0.094	0.083	0.097
HNSC	Head and Neck squamous cell carcinoma	0.34	1.8e-15	0.23	9.6e-08	0.07	0.11	0.17	8e-05
LGG	Brain Lower Grade Glioma	0.0058	0.9	0.19	9e-06	-0.014	0.76	0.15	0.00026
CHOL	Cholangiocarcinoma	0.22	0.2	-0.058	0.73	-0.027	0.88	0.028	0.87
LUSC	Lung squamous cell carcinoma	0.3	2.3e-11	0.26	7.1e-09	-0.053	0.25	-0.0056	0.9
ESCA	Esophageal carcinoma	0.32	1.3e-05	0.014	0.8	-0.081	0.28	0.13	0.085
UCS	Uterine Carcinosarcoma	-0.17	0.22	0.045	0.74	-0.11	0.43	0.025	0.85
LAML	Acute Myeloid Leukemia	0.33	1e-05	0.041	0.59	-0.14	0.065	0.11	0.17
CESC	Cervical squamous cell carcinoma and endocervical adenocarcinoma	0.13	0.019	0.35	4.6e-10	-0.17	0.0027	0.11	0.054
	http://gepia.cancer-pku.cn/detail.php?gene=FSCN1###
